# Structural presentation of amyloid β (Aβ) by HLA

**DOI:** 10.64898/2026.07.07.736863

**Authors:** Elena Erausquin, María Gilda Dichiara-Rodríguez, Leire Oyon-Olea, Jacinto López-Sagaseta

**Affiliations:** Unit of Protein Crystallography and Structural Immunology, Navarrabiomed, Navarra, Spain; Public University of Navarra (UPNA), Pamplona, Navarra, Spain; Navarra Hospital Complex (CHN), Pamplona, Navarra, Spain

## Abstract

HLA-DR-restricted T-cell reactivity to amyloid β (Aβ) has been associated with Alzheimer’s disease (AD), but structural evidence for HLA presentation of Aβ-derived peptides remains elusive. We present the crystal structure of the Aβ1-15 fragment bound to HLA-DR1, providing, to the best of our knowledge, the first experimental structure of an Alzheimer’s Aβ peptide bound to an HLA molecule. The molecular architecture of this complex defines a peptide:MHC interaction dictated by engagement of Aβ1-15 peptide central core with further involvement of N- and C-terminal peptide flanks. The structure reveals that DRβ1 Arg70, a polymorphic position, directly binds P4 and P5 through polar contacts, providing a rationale for HLA-DRB allelic bias underpinning accommodation of Aβ1-15. We also describe the Aβ1-15:HLA-DRB1 surface topology, informing a candidate binding surface for potential T-cell recognition. Collectively, these findings contribute a structural framework for further research in the context of Aβ-specific CD4^+^ T-cell autoreactivity in AD.
