## Supplementary Table 1 for "Structural presentation of amyloid β (Aβ) by HLA"

### Sheet: Sheet1
HLA-DR1-Amyloid beta(1-15) contacts
POLAR
DRA-Ab(1-15)
Gln 9C OE1 ... Asp 4 peptide N ... 3.06 ***		All polar contacts are considered H-bonds unless indicated. Hydrogen bonds ≤ 3.2 Å, salt bridges ≤ 4.5 Å, Non-polar ≤ 4.0 Å.
Gln 9C NE2 ... Asp 4 peptide O ... 2.75 ***		Chains C and D correspond to DRA and DRB, respectively.
Ser 53C N ... Ala -2 peptide O ... 3.08 ***
Ser 53C O ... Phe 1 peptide N ... 2.90 ***
Asn 62C OD1 ... Ser 5 peptide OG ... 2.74 ***
Asn 62C ND2 ... Asp 4 peptide O ... 2.80 ***
Asn 69C OD1 ... Val 9 peptide N ... 2.98 ***
Asn 69C ND2 ... Tyr 7 peptide O ... 2.99 ***
Arg 76C NH2 ... His 10 peptide O ... 2.88 ***
DRB1*01:01-Ab(1-15)
Asp 56D OD1 ... His 10 peptide N ... 2.91 ***
Trp 60D NE1 ... Glu 8 peptide O ... 2.93 ***
Leu 66D O ... Tyr 7 peptide OH ... 2.83 ***
Arg 70D NH1 ... Asp 4 peptide OD2 ... 3.04 *** SALT BRIDGE
Arg 70D NH2 ... Ser 5 peptide O ... 2.78 ***
Thr 76D O ... Arg 2 peptide NH1 ... 2.92 ***
His 80D NE2 ... Glu -1 peptide O ... 2.81 ***
Asn 81D OD1 ... Arg 2 peptide N ... 2.87 ***
Asn 81D ND2 ... Arg 2 peptide O ... 2.89 ***
NON POLAR
DRA-Ab(1-15)
Gln 9C CD ... Asp 4 peptide O ... 3.59
... Asp 4 peptide N ... 3.91
... His 3 peptide CA ... 3.50
... His 3 peptide C ... 3.78
... His 3 peptide CB ... 3.65
Gln 9C NE2 ... Asp 4 peptide C ... 3.83
Phe 22C C peptide ... His 3 peptide CB ... 3.89
Phe 24C C peptide ... Arg 2 peptide O ... 3.59
Phe 32C CE1 ... Phe 1 peptide CD2 ... 3.85
Trp 43C C peptide3 ... Phe 1 peptide CE2 ... 4.00
Trp 43C CH2 ... Phe 1 peptide CD2 ... 3.98
Phe 51C O ... Ala -2 peptide CB ... 3.74
Ala 52C CA ... Ala -2 peptide O ... 3.24
Ala 52C C ... Ala -2 peptide O ... 3.59
Ala 52C CB ... Ala -2 peptide O ... 3.69
... Phe 1 peptide CE2 ... 3.69
Ser 53C O ... Glu -1 peptide CB ... 3.97
... Phe 1 peptide CB ... 3.93
... Glu -1 peptide C ... 3.60
... Phe 1 peptide CA ... 3.93
... Glu -1 peptide CA ... 3.37
Ser 53C OG ... Glu -1 peptide CB ... 3.64
... Glu -1 peptide CA ... 3.75
Phe 54C CD1 ... Phe 1 peptide O ... 3.38
Phe 54C CE1 ... His 3 peptide CB ... 3.78
... Phe 1 peptide O ... 3.92
Phe 54C C peptide ... His 3 peptide CB ... 3.90
Gly 58C CA ... His 3 peptide CE1 ... 3.58
... His 3 peptide NE2 ... 3.64
Gly 58C C ... His 3 peptide NE2 ... 3.79
Gly 58C O ... His 3 peptide CD2 ... 3.94
Asn 62C CG ... Asp 4 peptide O ... 3.83
... Ser 5 peptide CA ... 3.96
... Ser 5 peptide OG ... 3.68
... His 3 peptide CD2 ... 3.86
Asn 62C OD1 ... Ser 5 peptide CA ... 3.65
... Ser 5 peptide CB ... 3.28
... His 3 peptide CD2 ... 3.51
Asn 62C ND2 ... Asp 4 peptide C ... 3.81
... Ser 5 peptide CA ... 3.64
... His 3 peptide CD2 ... 3.73
Val 65C CG1 ... Gly 6 peptide O ... 3.58
Asn 69C CA ... Val 9 peptide CG2 ... 3.97
Asn 69C CG ... Val 9 peptide CG2 ... 3.83
... Val 9 peptide CG1 ... 3.72
... Val 9 peptide N ... 3.76
... Tyr 7 peptide O ... 3.88
Asn 69C OD1 ... Val 9 peptide CG2 ... 3.22
... Glu 8 peptide CA ... 3.62
... Val 9 peptide CB ... 3.80
... Val 9 peptide CG1 ... 3.74
... Glu 8 peptide C ... 3.79
... Val 9 peptide CA ... 3.96
Ile 72C CB ... Val 9 peptide CG2 ... 3.93
Ile 72C CG2 ... His 10 peptide O ... 3.48
... Val 9 peptide CG2 ... 3.71
Met 73C CE ... Val 9 peptide CG2 ... 3.99
... Val 9 peptide CB ... 3.98
... Val 9 peptide CG1 ... 3.81
Arg 76C NH2 ... His 10 peptide C ... 3.85
DRB1*01:01-Ab(1-15)
Leu 10D CD2 ... Gly 6 peptide N ... 3.55
... Gly 6 peptide CA ... 3.53
Phe 12D CE1 ... Asp 4 peptide CB ... 3.97
Phe 12D CE2 ... Asp 4 peptide C ... 3.75
... Asp 4 peptide O ... 3.62
Phe 12D C peptide ... Gly 6 peptide N ... 4.00
... Ser 5 peptide C ... 3.80
... Ser 5 peptide O ... 3.89
... Asp 4 peptide C ... 3.99
... Ser 5 peptide N ... 3.90
... Asp 4 peptide CB ... 3.92
Tyr 46D OH ... Tyr 7 peptide CD2 ... 3.38
... Tyr 7 peptide CE2 ... 3.38
Pro 55D O ... His 10 peptide CB ... 3.94
Asp 56D CG ... Val 9 peptide CB ... 3.84
... Val 9 peptide CG1 ... 3.87
Asp 56D OD1 ... Val 9 peptide CB ... 3.23
... Val 9 peptide CA ... 3.47
... Val 9 peptide C ... 3.68
... His 10 peptide CA ... 3.90
... His 10 peptide CB ... 3.77
... Val 9 peptide CG1 ... 3.74
Asp 56D OD2 ... Val 9 peptide CB ... 3.98
... Val 9 peptide CG1 ... 3.76
Tyr 59D CB ... His 10 peptide CB ... 3.91
... His 10 peptide ND1 ... 3.83
Tyr 59D CG ... His 10 peptide ND1 ... 3.74
Tyr 59D CD1 ... His 10 peptide ND1 ... 3.78
Tyr 59D CD2 ... His 10 peptide N ... 3.93
... His 10 peptide CA ... 3.95
... Glu 8 peptide O ... 3.92
Tyr 59D CE2 ... Glu 8 peptide O ... 3.59
Trp 60D NE1 ... Tyr 7 peptide CB ... 3.66
... Glu 8 peptide C ... 3.80
Trp 60D CE2 ... Tyr 7 peptide CB ... 3.72
... Glu 8 peptide O ... 3.72
Trp 60D C peptide2 ... Val 9 peptide CA ... 3.82
... Val 9 peptide CG1 ... 3.82
... Tyr 7 peptide C ... 3.94
... Tyr 7 peptide O ... 3.55
... Tyr 7 peptide CB ... 3.92
... Glu 8 peptide C ... 3.97
... Glu 8 peptide O ... 3.84
... Val 9 peptide N ... 3.99
Leu 66D CA ... Tyr 7 peptide C peptide ... 3.97
... Tyr 7 peptide OH ... 3.59
Leu 66D C ... Tyr 7 peptide OH ... 3.59
Leu 66D O ... Tyr 7 peptide CE2 ... 3.77
... Tyr 7 peptide C peptide ... 3.67
Leu 66D CB ... Tyr 7 peptide CE2 ... 3.68
... Tyr 7 peptide C peptide ... 3.78
... Tyr 7 peptide OH ... 3.94
Leu 66D CD1 ... Tyr 7 peptide CG ... 3.99
Leu 66D CD2 ... Tyr 7 peptide C peptide ... 3.97
... Tyr 7 peptide CE1 ... 3.77
Gln 69D CB ... Tyr 7 peptide OH ... 3.36
Arg 70D CG ... Tyr 7 peptide CE2 ... 3.94
... Tyr 7 peptide OH ... 3.81
Arg 70D NE ... Tyr 7 peptide CE2 ... 3.86
Arg 70D C peptide ... Ser 5 peptide O ... 3.49
... Tyr 7 peptide CE2 ... 3.62
... Tyr 7 peptide C peptide ... 3.69
... Tyr 7 peptide OH ... 3.94
... Tyr 7 peptide C peptide ... 3.63
... Asp 4 peptide CG ... 3.40
Arg 70D NH2 ... Tyr 7 peptide CG ... 3.98
... Ser 5 peptide C ... 3.74
... Gly 6 peptide CA ... 3.75
... Tyr 7 peptide CD2 ... 3.69
... Tyr 7 peptide CE2 ... 3.64
... Tyr 7 peptide C peptide ... 3.87
Thr 76D CA ... Arg 2 peptide NH1 ... 3.88
Thr 76D C ... Arg 2 peptide NH1 ... 3.78
Thr 76D O ... Arg 2 peptide CD ... 3.33
... Arg 2 peptide C peptide ... 3.91
Tyr 77D CD1 ... Asp 4 peptide N ... 3.98
... Arg 2 peptide O ... 3.59
Tyr 77D CE1 ... His 3 peptide CA ... 3.95
... His 3 peptide C ... 3.91
... Asp 4 peptide N ... 3.57
... Arg 2 peptide O ... 3.34
His 80D CG ... Arg 2 peptide NE ... 3.87
... Arg 2 peptide CD ... 3.82
... Arg 2 peptide C peptide ... 3.97
... Arg 2 peptide NH1 ... 3.96
... Arg 2 peptide C peptide ... 3.65
His 80D CD2 ... Arg 2 peptide CG ... 3.65
... Arg 2 peptide NE ... 3.84
... Arg 2 peptide CD ... 3.57
... Glu -1 peptide O ... 3.65
His 80D CE1 ... Arg 2 peptide NE ... 3.67
... Arg 2 peptide C peptide ... 3.88
... Glu -1 peptide O ... 3.83
His 80D NE2 ... Arg 2 peptide CG ... 3.76
... Arg 2 peptide CD ... 3.85
Asn 81D O ... Phe 1 peptide CE1 ... 3.45
Asn 81D CB ... Phe 1 peptide CD1 ... 3.89
Asn 81D CG ... Arg 2 peptide N ... 3.79
... Arg 2 peptide O ... 3.67
... Phe 1 peptide CD1 ... 3.74
Asn 81D OD1 ... Phe 1 peptide CB ... 3.98
... Phe 1 peptide C ... 3.66
... Arg 2 peptide CA ... 3.81
... Arg 2 peptide CB ... 3.94
... Phe 1 peptide CD1 ... 3.61
... Phe 1 peptide CA ... 3.49
... Arg 2 peptide C ... 3.96
Val 84D CB ... Phe 1 peptide CE1 ... 3.92
Val 84D CG1 ... Phe 1 peptide CD1 ... 3.91
... Phe 1 peptide CE1 ... 3.81
... Phe 1 peptide C peptide ... 3.86
... Ala -2 peptide C ... 3.97
... Ala -2 peptide O ... 3.89
Val 84D CG2 ... Glu -1 peptide O ... 3.63
Gly 85D N ... Phe 1 peptide CE1 ... 3.87
... Phe 1 peptide C peptide ... 3.95
Gly 85D CA ... Phe 1 peptide C peptide ... 3.79
Phe 88D C peptide ... Phe 1 peptide C peptide ... 3.97
